# Adaptive convergent evolution of genome proofreading in SARS-CoV2: insights into the Eigen’s paradox

**DOI:** 10.1101/2021.09.11.459886

**Authors:** Keerthic Aswin, Srinivasan Ramachandran, Vivek T Natarajan

## Abstract

Evolutionary history of coronaviruses holds the key to understand mutational behavior and prepare for possible future outbreaks. By performing comparative genome analysis of nidovirales that contain the family of coronaviruses, we traced the origin of proofreading, surprisingly to the eukaryotic antiviral component ZNFX1. This common recent ancestor contributes two zinc finger (ZnF) motifs that are unique to viral exonuclease, segregating them from DNA proof-readers. Phylogenetic analyses indicate that following acquisition, genomes of coronaviruses retained and further fine-tuned proofreading exonuclease, whereas related families harbor substitution of key residues in ZnF1 motif concomitant to a reduction in their genome sizes. Structural modelling followed by simulation suggests the role of ZnF in RNA binding. Key ZnF residues strongly coevolve with replicase, and the helicase involved in duplex RNA unwinding. Hence, fidelity of replication in coronaviruses is a result of convergent evolution, that enables maintenance of genome stability akin to cellular proofreading systems.
