## Supplementary Table for "Adaptive convergent evolution of genome proofreading in SARS-CoV2: insights into the Eigen’s paradox"

### Sheet: RNA viruses
Family	Organism	Accession number (NCBI/Refseq/Genbank)
Astroviridae	Bastrovirus 7	NC_035758.1
	Human astrovirus	NC_001943
Caliciviridae	Tulane virus Recovirus sp.	NC_043512
	Sapovirus C12	NC_006554
	Lordsdale virus	X86557
	Norovirus GI	NC_001959
Hepeviridae	Hepatitis E Virus	NC_001434
Picornaviridae	Human parechovirus	NC_001897
	Human coxsackievirus A16	U05876
	Human poliovirus 1 Mahoney	NC_002058
	Hepatitis A Virus	NC_001489
	Cosavirus A	NC_012800
	Salivirus NG-J1	NC_012957
	Aichi virus	NC_001918
	Rosavirus 2	NC_024070
Retroviridae	Human immunodeficiency virus 1	NC_001802.1
	Simian foamy virus	NC_001364
Flaviviridae	GB virus C/Hepatitis G virus	NC_001710
	Hepatitis C Virus	NC_030791
	Dengue Virus Type 2	NC_001474
	Zika virus	NC_012532
	Yellow fever virus	NC_002031
	Louping ill virus	NC_001809
	Langat virus	NC_003690
	Japanese encephalitis virus	NC_001437
Arenaviridae	Lymphocytic choriomeningitis mammarenavirus	GCA_000851025.1
	Lujo mammarenavirus	GCF_000885555.1
	Cali mammarenavirus	GCA_000856465.1
	Argentinian mammarenavirus	GCA_000856545.1
	Machupo mammarenavirus	GCA_000853725.1
	Mopeia Lassa virus reassortant 29	GCF_000855745.1
Rhabdoviridae	Chandipura virus	NC_020805
	Vesicular stomatitis Indiana virus	AF473864
	Australian bat lyssavirus	NC_003243
	Rabies virus	NC_001542
	Mokola virus	NC_006429
Togaviridae	Rubella virus	NC_001545
	Mayaro virus	NC_003417
	Western equine encephalitis virus	AF214040
	Barmah Forest virus	NC_001786
	Sindbis virus	NC_001547
	Chikungunya virus	NC_004162
	O'nyong-nyong virus	NC_001512
Phenuiviridae	FTLS virus	GCA_003087675.1
Hantaviridae	Hantaan orthohantavirus	GCA_000856085.1
	Seoul orthohantavirus	GCA_000855645.1
	Bayou orthohantavirus	GCF_002816435.1
Peribunyoviridae	Oropouche virus	GCA_000853785.1
	Bunyamwera virus	GCF_000849925.1
	Ilesha virus	GCA_004789595.1
Orthomyxoviridae	Influenza A virus	GCF_001343785.1
	Influenza B virus	GCF_000820495.2
Pneumoviridae	Human metapneumovirus CAN97-83	FJ168779
	Human respiratory syncytial virus B	KY249672
Paramyxoviridae	Human parainfluenza virus 1	NC_003461
	Mumps virus	NC_002200
	Measles virus strain Ichinose-B95a	NC_001498
	Hendra virus horse	NC_001906
	Nipah virus	NC_002728
Filoviridae	Tai Forest ebolavirus	NC_014372
	Zaire ebolavirus	NC_002549
	Marburg virus	NC_001608
Nairoviridae	Dugbe orthonairovirus	GCA_000850985.1
	Crimean-Congo hemorrhagic fever orthonairovirus	GCF_000854165.1
Reoviridae	Human rotavirus A	GCA_002646475.1
	Mammalian orthoreovirus	GCF_000924315.1
Coronaviridae	Human coronavirus 229E	NC_002645
	SARS coronavirus CUHK-AG03	NC_004718.3
	SARS CoV2	NC_045512.2
	Middle East respiratory syndrome coronavirus	NC_019843

### Sheet: Nidoviruses
Family	Organism	Accession number (NCBI/Refseq/Genbank)
Coronaviridae	SARS-coronavirus	NC_004718.3
	Human coronavirus 229E	NC_002645
	Mouse hepatitis virus	AY700211
	Human coronavirus NL63	DQ445911
	Betacoronavirus 1	AY585228
	Avian coronavirus	NC_001451
	Miniopterus bat coronavirus 1	NC_010437
	Rhinolophus bat coronavirus HKU2	NC_009988
	Tylonycteris bat coronavirus HKU4	EF065505
	White-eye coronavirus HKU16	NC_016991
	Betacoronavirus Erinaceus	NC_039207
	Bat Hp-betacoronavirus	NC_025217
	Transmissible gastroenteritis virus	NC_038861
	Bovine coronavirus	NC_003045
	Lucheng Rn rat coronavirus	NC_032730
	Beluga whale coronavirus SW1	EU111742
	Feline infectious peritonitis virus	NC_002306
	Middle East respiratory syndrome coronavirus	NC_019843
	SARS-coronavirus 2	NC_045512
Tobaniviridae	Bovine torovirus	NC_007447
	Equine torovirus	MG996765
	White bream virus	DQ898157.1
	Fathead minnow nidovirus	NC_038295
	Shingleback nidovirus 1	NC_043474
	Goat torovirus	NC_034976
	Bovine nidovirus TCH5	NC_027199
	Chinook salmon bafinivirus	NC_026812
	Porcine torovirus	NC_022787
	Ball python nidovirus	NC_024709
	Xinzhou nematode virus 6	NC_043490
	Guangdong red-banded snake torovirus	NC_046963
	Bellinger River virus	NC_046956
	Hainan hebius popei torovirus	NC_046962
Roniviridae	Gill-associated virus	AF227196.2
	Yellow head virus	EU487200
Euroniviridae	Charybnivirus 1	KX883628.1
	Wenling nido-like virus 1	NC_032763
	Beihai hermit crab virus 4	NC_032490
Mesoniviridae	Nam Dinh virus	DQ458789.2
	Dak Nong virus	NC_038297
	Ofaie virus	NC_043489
	Kadiweu virus	NC_043488
	Casuarina virus	NC_023986
	Nse virus	NC_020901
	Cavally virus	NC_015668
	Hana virus	NC_020899
	Meno virus	NC_020900
	Dianke virus	NC_036586
	Yichang virus	NC_040534
	Karang Sari virus	NC_038296
arteriviridae	Equine arteritis virus	NC_002532
	Simian hemorrhagic fever virus	NC_003092
	Lactate dehydrogenase-elevating virus	U15146
	Porcine respiratory and reproductive syndrome virus, North American type	AF176348
	Zambian malbrouck virus 1	NC_048209
	Nanhai ghost shark arterivirus	NC_046960
	Guangdong greater green snake arterivirus	NC_046959
	Kibale red-tailed guenon virus 1	NC_038292
	Forest pouched giant rat arterivirus	NC_026439
	DeBrazzas monkey arterivirus	NC_026509
	Kafue Kinda chacma baboon virus	NC_029053
	Pebjah virus isolate I621	NC_027124
	Wobbly possum disease virus	NC_026811
	Southwest baboon virus	NC_025113
	Kibale red colobus virus	NC_033553
	Mikumi yellow baboon virus	NC_025112
	Rat arterivirus 1	NC_028963
	Olivier's shrew virus 1	NC_035127
	Simian hemorrhagic encephalitis virus	NC_038293
	Hainan oligodon formosanus arterivirus	NC_046958
	Wuhan japanese halfbeak arterivirus	NC_046957
	Porcine respiratory and reproductive syndrome virus, European type	M96262
abyssoviridae	Aplysia abyssovirus	NC_040711.1
Monoviridae	Planidovirus 1	MH933735
Medioniviridae	Turrinivirus 1	KX883629.1

### Sheet: zinc finger proteins
Accession	protein	species
NP_036411.1	JAZ zinc finger protein 346 isoform a	human
XP_012642757.1	zinc finger protein 346 isoform X1	Microcebus murinus
XP_037679089.1	zinc finger protein 346 isoform X1	Choloepus didactylus
XP_035298879.1	zinc finger protein 346 isoform X2	Cricetulus griseus
TKC42702.1	hypothetical protein EI555_009863	Monodon monoceros
XP_034870961.1	zinc finger protein 346	Mirounga leonina
XP_023387643.1	zinc finger protein 346 isoform X1	Pteropus vampyrus
XP_024896446.1	zinc finger protein 346 isoform X1	Pteropus alecto
XP_039095691.1	zinc finger protein 346 isoform X1	Hyaena hyaena
XP_010990730.2	zinc finger protein 346	Camelus dromedarius
NP_001080778.1	Zfa zinc finger protein 346	Xenopus laevis
XP_029439709	zinc finger protein 346	Rhinatrema bivittatum
XP_031428616.1	zinc finger protein 346	Clupea harengus
XP_030067512.1	zinc finger protein 346	Microcaecilia unicolor
XP_020647161.1	zinc finger protein 346	Pogona vitticeps
XP_025026914.1	zinc finger protein 346 isoform X1	Python bivittatus
XP_026529189.1	zinc finger protein 346 isoform X1	Notechis scutatus
XP_026582258.1	zinc finger protein 346 isoform X1	Pseudonaja textilis
XP_032065013.1	zinc finger protein 346 isoform X1	Thamnophis elegans
XP_015680484.1	zinc finger protein 346 isoform X4	Protobothrops mucrosquamatus
NP_001362756.1	Wig-1 zinc finger matrin-type protein 3 isoform	Homo sapiens
XP_005923925.1	zinc finger matrin-type protein 3 isoform X1	Haplochromis burtoni
KAF5161603.1	hypothetical protein HST_G00140630	Hippoglossus stenolepis
XP_035503322.1	zinc finger matrin-type protein 3	Scophthalmus maximus
XP_029136925.1	zinc finger matrin-type protein 3	Labrus bergylta
XP_022623974.1	zinc finger matrin-type protein 3	Seriola dumerili
XP_041647679.1	zinc finger matrin-type protein 3	Cheilinus undulatus
XP_029905684.1	zinc finger matrin-type protein 3 isoform X1	Myripristis murdjan
XP_034035368.1	zinc finger matrin-type protein 3	Thalassophryne amazonica
XP_029938847.1	zinc finger matrin-type protein 3 isoform X1	Salarias fasciatus
NP_008818.3	tis11d mRNA decay activator protein ZFP36L2	human
KAG5211585.1	hypothetical protein JEQ12_014014	Ovis aries
ELW47297.1	Thyroid adenoma-associated protein	Tupaia chinensis
KAB1267159.1	mRNA decay activator protein ZFP36L2	Camelus dromedarius
TEA25906.1	hypothetical protein DBR06_SOUSAS5710020	Sousa chinensis
XP_029793113.1	mRNA decay activator protein ZFP36L2 isoform X1	Suricata suricatta
XP_036291071.1	mRNA decay activator protein ZFP36L2	Pipistrellus kuhlii
XP_007476952.1	zinc finger protein 36, C3H1 type-like 2 isoform X1	Monodelphis domestica
XP_023350761.2	mRNA decay activator protein ZFP36L2 isoform X1	Sarcophilus harrisii
XP_027721376.1	mRNA decay activator protein ZFP36L2	Vombatus ursinus
NP_002088.2	transcription factor IIIA	Homo sapiens
XP_009246792.2	transcription factor IIIA	Pongo abelii
XP_522641.5	transcription factor IIIA	Pan troglodytes
XP_012357489.1	transcription factor IIIA	Nomascus leucogenys
XP_003818407.3	transcription factor IIIA	Pan paniscus
XP_032006473.1	transcription factor IIIA	Hylobates moloch
XP_004065398.3	transcription factor IIIA	Gorilla gorilla gorilla
XP_004631175.1	transcription factor IIIA	Octodon degus
XP_012996355.1	transcription factor IIIA	Cavia porcellus
XP_007471526.1	transcription factor IIIA	Lipotes vexillifer
NP_579881.1	nucleocapsid	Human immunodeficiency virus 1
ABO75847.1	nucleocapsid	Human immunodeficiency virus 1
ABO75779.1	nucleocapsid	Human immunodeficiency virus 1
AFV39384.1	nucleocapsid	Human immunodeficiency virus
AAB47723.1	nucleocapsid	Simian immunodeficiency virus
ABU53016.1	nucleocapsid	Simian immunodeficiency virus
AFJ52170.1	nucleocapsid	Simian immunodeficiency virus
